# It takes two: A Widespread Temperate Bacteriophage Contributes to Regulation of the Type III Secretion System in *Pseudomonas syringae*

**DOI:** 10.64898/2026.07.06.736757

**Authors:** Daniel Maddock, Sophia Liberto, Brooke Ognian, George W. Sundin, Michelle T. Hulin

## Abstract

- The *Pseudomonas syringae* species complex includes major crop pathogens that use a type III secretion system (T3SS) to inject effectors into plant cells, suppressing immunity and promoting disease.
- The cherry canker pathogen *Pseudomonas amygdali* pv. *morsprunorum* (Pam) carries the effector gene *hopAR1* on a prophage, PamPP1, which belongs to a novel Caudoviricetes family widespread across the *P. syringae* complex and likely acquired before pathovar divergence.
- Deletion of PamPP1 shows that this prophage enhances Pam virulence independently of hopAR1, instead it alters the T3SS operon expression both *in vitro* and *in planta*.
- These prophage-driven transcriptional changes likely reshape Pam’s interaction with plant immunity, highlighting how bacteriophages rewire bacterial transcriptomes and contribute to the evolution and emergence of plant diseases.
