## Supplementary material for "It takes two: A Widespread Temperate Bacteriophage Contributes to Regulation of the Type III Secretion System in *Pseudomonas syringae*": Table S4

### Sheet: Sheet2
locus tag (Bakta or Pharokka)	Corresponding locus in NCBI genome	Phastest designation	Start	End	Sequence	Original Annotation	HHPRED Annotation	Role	HHPRED probability	HHPRED E-value	Notes
FIIFID_12665	ACYHMY_15010	Phage	3284552	3285130	MCGRYSIYESMDHYLKELAPEQLVINGYDLWPIERYNVAPTTRVEIIRPTETGLSVDKVRWGWAPFWAQGKRPAPINARVETVMTGKFFKELWPHGRALAPANGWFEWVKDPDDPKKKQPYFIRLKSQKPMFFAALAQVHAGLQPHEGDGFVIITAASDQGMVDIHDRRPLVSAQNWRASGQTRPLPHRAPQR	Abasic site processing protein		DNA repair
FIIFID_12660	ACYHMY_15015	Bacteria	3285738	3285556	MAVSMETLVGDEIPRSLRRPGLDMIFAVTDTDGSTYYLESDIEALQLLIELDEKERKALED	hypothetical protein	DUF1150 domain-containing protein; Lon protease LarA regulator Caulobacter crescentus HYDROLASE; 2.29A {Caulobacter vibrioides}	Hydrolase	87.61	1.6	longer hit
FIIFID_12655	ACYHMY_15020	Bacteria	3286233	3286445	MPSDPLITLLYRLNENSNAIASAVEEIGHWIDQRGSTEVSGRIEQYLNVLEENSEMVAECFAELLIRSQS	hypothetical protein	Sigma B operon; dodecameric alpha-helical ferritin fold Structural Genomics PSI-2 Protein Structure Initiative Midw	DNA binding	92.01	3.3
FIIFID_12650	ACYHMY_15025	Phage	3287855	3286611	MSLLVNPIPLRQPIRRGLGLLGDSLSGNCHTIGATVSGTEVYGYAAWIAARTGLFPSYVDNQGKVGDHTGQFMARLPACIISSTADLWMLPSRTNDSTTAGMTLADSKANVMKIVTAFMNTPGKYLIVGTGTPRFGNRALTGQALFDAIAYKDWVLNYVSQFVLVVNIWDGFTEAMTVEGLHPNLLGAEFISSRVVPIITANFEFPGIPLPTDAGDVYSAIRPFGCLNANPLLAGTGGSLPAGVNAFAGSVLADGYKAVGSGLTGITTRWYKEPAAYGEAQCIELRGNMAAAGGYIYVQPTANVVQTNLAAGDVIEMVSAVEIDGSSRGILAWEAELTITKTVNGASSTFYYRSMDKYQEPFTMPASFSGALETQRGTIDLSETVITSRMGLYLAAGVP…	SGNH/GDSL hydrolase family protein		Hydrolase
HGKSFLJN_CDS_0009	ACYHMY_15030	Phage	3288031	3287852	MKVTLAVKANGGSVAVQIQAGDNWITTDTFWKDGGYQLSIPPATIRYVPAAGAAFEVYA	hypothetical protein	SPBc2 prophage-derived uncharacterized protein YomS; YomS SPBc2 prophage-derived UNKNOWN FUNCTION; 1.33A {Bacillus sub	Prophage-derived uncharacterized protein	82.37	16
FIIFID_12640	ACYHMY_15035	Phage	3288618	3288088	MKALPWKAVGLLLILLALAGALYGAYRHGVTVTDLAWRAKWAEEVSGQSEAVATTTTDYRTEEQRRQKAANQVANDARQEQTAALTDAAVADAAGDRLRLEAGKLAAATSCAPGDTGAAERGKAASRAAMVLSELLSRSDSRAGELAKYADSARIAGLACNRFVEELSNTTNSARP	DUF2514 domain-containing protein	ActH; electron transfer quinol oxidation respiratory chain MEMBRANE PROTEIN; HET: SF4 HEC;{Rhodothermus marinus}	Membrane protein	92.48	1.6
FIIFID_12630	ACYHMY_15040	Phage	3288872	3289114	MSITTQQLLQILPNAGHRAGVFAPVLNTAMSKYQIVTPLRIAAFIAQVGHESGQLRYVRELGGLATHPRPTATASCTVGGA	Chitinase s I protein		Breaks down fungal cell wall			frameshift
FIIFID_12635	ACYHMY_15040	Phage	3288890	3288618	MYRGRGLIQVTGRANYEECGEALGLDLINHPELLELPQHAAMSAAWFWHRAGLNTLADKGDFLTITKRINGGTNGLADRQALYERALEVLA	Chitinase		Breaks down fungal cell wall			frameshift
HGKSFLJN_CDS_0011	ACYHMY_15040	Phage	3288767	3288618	MSAAWFWHRAGLNTLADKGDFLTITKRINGGTNGLADRQALYERALEVLA	hypothetical protein	Glycoside hydrolase family protein; endolysin phage lysozyme muramidase antimicrobial HYDROLASE; HET: EPE; 1.391A {B	Hydrolase	42.08	35	partial hit
FIIFID_12625	ACYHMY_15045	Phage	3289543	3289175	MSNIDWTKLITKEMKDAVIAARILADATSALNSKNGAAASQIARIQDRIETLGYGIEAGEATEQEEAEAAALAPVLKAWKSYKYALGKVTAQPTWHQAPVWPVAPAIPEIAAAPMLVKDPLA	Tail fiber assembly protein		Tail protein
HGKSFLJN_CDS_0014	ACYHMY_15050	Phage	3289881	3289543	MPVPANYSPEQAYPADLIEVPDGIVQFPKPLPPVPPPVFGMNEGVE	hypothetical protein	ATPTG2; mitochondrial ATP synthase membrane region lipids MEMBRANE PROTEIN; HET: PEE CDL LMT PC1; 2.8A {Toxoplasm	Membrane protein	13.5	140
HGKSFLJN_CDS_0015	ACYHMY_15050	Phage	3289805	3289701	MERLSIFLPCLPVRRCRDLQLFLNGLRVMLNMKMI	hypothetical protein	DOA4-INDEPENDENT DEGRADATION PROTEIN 4; PROTEIN TRANSPORT VACUOLE ENDOSOME TRANSPORT ESCRT-III MVB VPS2 VPS4 SKD	Protein transport	21.82	100	partial hit
FIIFID_12620	ACYHMY_15055	Phage	3290984	3289881	MPWYKSGTVSVTQNSNAVIGTNTAFIANSRVGDGFRGPDGGWYEVTNIASNTAMSIAPNYQGATNNAGGYALAPLQGYVKDSADALRALVNQFGSTLAVLGTSGTREGVRGALSAAASGNNGDIVSLSGLTTALTIEQGGTGKKTAGEAIQALGGVRLGAGNSSIGTSLFSGAPPGIASISSSNNDGNTALRIANAANNSASAVMTFIRDTIYGVHLGLDTDNKFKLGGFSMGAVARTLYHEGNAVGTVSQSGGIPTGAIIETGNLNGGTFTKYADGTLICRGISPGQATANSAGGAIYYSGGVAFTFASPFVAVPAVVMQALTTAGYFCWGAAEGSASTTGVTGRVVSPANGASSYLCYIAIGRWF	phage tail protein		Tail protein
FIIFID_12615	ACYHMY_15060	Phage	3291674	3291012	MSFGVISINDSSFVQIDSETPRLCVLTKGSYSGTTNANVTFPRAVTSADPPLVFIRPDQNGIVQVPISVWFTGGPGNWTGFAMKASNVQSTLSGQYFIAAWASMGTACFGMRIWGPGGELVYDSGAPPVAVTFAAGNWTYVGSEQLSVGQRYRWSIDKALGVGEFISINSFALHCHNGANGGGCGIAVDYANSKIMMYSLATTAWTDQGHRPFLCAKLTA	Carboxypeptidase C		Protein modification
FIIFID_12610	ACYHMY_15065	Phage	3292039	3291671	MSYGARVWDENGNVVMDTTTFTYQVIWKGVIDFSDTSGSTAKVITLSIPGFDPANCVFMVIPTRAQDVQSAEGDALGNTKSYPYVTTSAGQVVLRSANPSANLGNTNQTRIVAKGFAVRFKT	3-phosphoglycerate kinase		Glycolysis
FIIFID_12605	ACYHMY_15070	Phage	3295656	3292036	MGSAVAARSIRGSKGGDSTQKQPTIALNSTASIATARIVYLWSWGPIVGPVDGLRSVKLDGTPLVAEDGTVNFPGVKWQFRNGELNQQRLEGIAESSNEVDVNQQLLSTTPYLRSINNPVLDALRVRFSWPQLQSQDQSGNINGVRIDYAIDLATDGGPFVQVLADYVDRKNVTKYERSHRLNLPAGSRWTMRVRRITPEANSSLVQDAMFVEAVAEVVDSDQEFPLTAVSCVEYDAQQFGGDIAKIAVLMRGRIVRVPANYDPETRTYATSGAGTSNGIWDGTFKEAYTNNPAWVCYDLALNPYYGLGHRIDATMVDRWNLYRIAQYCDQMVPNGMGGMHPRMTCNIYLQKQADAYAVLQDLSAIFHGMSTWDGSQITFNADMPGDPVYTYNPSQILN…	Fibronectin type-III domain-containing protein		Tail protein
HGKSFLJN_CDS_0020	ACYHMY_15075	Phage	3296298	3295711	MTMRTIKLYGVLRKHFGREYRIDVHSVRDAVNALCAMKPGFEKFLRTGEERGLVFSVFCGKRNAGEAEFDMQGSDTSDIRIVPLIQGSKQAGLFQVVLGVALVVAGAFTGGLSSGVGMALLAGGAAVGLGGVVQMLSPTTTASVGSNNDDGNNPSYGFGGAVTTVAQGNPYPVLYGEREIGGAVESGGIYTQDQV	tail assembly protein		Tail protein
HGKSFLJN_CDS_0021	ACYHMY_15080	Phage	3297077	3296295	MRINQKLQDAMRAHAEQSHPAEACGLLIKTDNGREYVPCGNVATNPLQHFLIAKHDAAAAEDRGEVLAIVHSHPDRAAMPSMTDLVSCELHELPWAIVGWPGGDIQWFKPSGFQAPLLGRDFSHGLLDCWSACRDWYAREASLPLPNFERKELWWEDPDSPSHYEENYEACGFVRVEQPQRGDLLVFQIPTVGRACHFPNHAAIYLGSDASLHSEDAPALGGSGPFIYHHMPGRLAAREVYGWSMANRVKMILRHKEYTP	minor tail protein		Tail protein
FIIFID_12590	ACYHMY_15085	Phage	3297778	3297080	MIYSADIQKLEPGNQIRLYELDATRLGATLWRFHGHEHEGDIIWQGQLYSPIQIEASGFDIRGDGRPATPKLRLANELSGVPRAVSALCLQFKDLAGASFKVIETFKHFLDAANFDGGNPDAADQCRTSLWRIEQKTEENFSAVGFELSSPIDMEGQQLPSQQITKLCRWAIRGQYRQEACAYTGTAMLDKKNEPTDNPALDRCGGWWSSCKLRGNTRRFGGSMGASLIAKG	phage minor tail protein L		Tail protein
HGKSFLJN_CDS_0023	ACYHMY_15090	Bacteria	3297961	3298188	MEIQWRRYDACGSVKVLTDYRNQMALVTEETVMHLSKARASLLGDVEWNKLHVPGESAPASGIYRCEGCGDETISLKGARLPLHDEHKHRDARKVQWRLIVKAQTKF	hypothetical protein	DNA-directed RNA polymerase subunit P; Transcription DNA-directed RNA polymerase; HET: ZN; 3.5A {Thermococcus kodakaren	Transcription	95.79	0.022	longer hit
FIIFID_12580	ACYHMY_15095	Bacteria	3298272	3298529	MSDIEKSAFEAGVMSALAAIAAALKSSPEFNNEALVNIAQHILDAGTPHSFDGLEAKQAFARPLRVLVSDQAALTQWLETGSSKH	hypothetical protein	TETRACYCLINE REPRESSOR PROTEIN CLASS D; TRANSCRIPTION, TRANSCRIPTION REGULATOR, HELIX-TURN-HELIX, METAL COORDINATION; HE	Transcriptional regulator	71.09	35
FIIFID_12575	ACYHMY_15100	Phage	3299027	3298696	MAETFDFDVQVGASGDVSQRTWENDFGDGYSQSGGVGINNRSEAWDVTVTGRYGPGQKLQQVRDLKATSRFTGRPLVAPKVVIEQKVTSQLLWEVDYTHCP	Phage minor tail protein		Tail protein
FIIFID_12570	ACYHMY_15105	Phage	3301597	3299027	MSKSLGTLTLDLVARIGSFTGPLDRASQEAKKRNAEIAKSFENLAKGVGVAIAAVPAALTGLVTYTAGSAKEISNLAALAGLGTTEFQKYAAGAKTVGVEQDKLADIFKDTNDKLGDFFNTGGGELKDFFEVIAPKVGVTAESFKKLNSAEALQLYVSTLEKANVSQAEMTFYMEGIADEASALVPLLRAGGQEFKALGEAAESAGAILSVETIAVSKQFSSELVGLMQNLQGAKNKIAEDFMPVVQQLTKDLNDTVKAGGGVTKVVGEMSEKLVIATAFVISAGDGVVRVFKIVSDTLVGMYATAVGYTSSMMANVAAGLAKFTIGDVSKQFIADSVRLRDEAKVNFGAAAEAAAGIKATLEEPLAGDLGKKFITDARAAGSEYQRLFGGVGFSDQGG…	Tape-meas-lam-C domain-containing protein		Tail protein
FIIFID_12565	ACYHMY_15110	Bacteria	3302330	3301653	MALIKCRECSTLISTQAQACPTCGAKAKKKTSLFTWLMLLVVVVIVYKSASPSTAVTSSPPAPAQVGATPALPDLPEQARPPEVASNWTESSYTDDLTDAHVKVNGLKSTTSVNFAFPYNYPGGSHLTLYIRKGGETFDAYFKVDKGQMLCHYSDCGFVIRVNGGKPQTWTGLTSSTGNADLMFIRDAKAFEKIVKSGGSLRVGIDFYHAGKQTFDFDLSGYPDR	hypothetical protein	Invasion-associated protein B; STRUCTURAL GENOMICS INVASION ASSOCIATED PROTEIN PSI-2 PROTEIN STRUCTURE INITIATIVE NE	Pathogenicity	98.25	0.00057
HGKSFLJN_CDS_0028	ACYHMY_15110	Bacteria	3302330	3301653	MLLVVVVIVYKSASPSTAVTSSPPAPAQVGATPALPDLPEQARPPEVASNWTESSYTDDLTDAHVKVNGLKSTTSVNFAFPYNYPGGSHLTLYIRKGGETFDAYFKVDKGQMLCHYSDCGFVIRVNGGKPQTWTGLTSSTGNADLMFIRDAKAFEKIVKSGGSLRVGIDFYHAGKQTFDFDLSGYPDR	hypothetical protein	Invasion-associated protein B; STRUCTURAL GENOMICS INVASION ASSOCIATED PROTEIN PSI-2 PROTEIN STRUCTURE INITIATIVE NE	Pathogenicity	98.06	0.0019
HGKSFLJN_CDS_0029	ACYHMY_15115	Phage	3302635	3302387	MRLERGSALLAMMYANVNYKDGPYKMFDFMPHEAEQPISLEQAMESWA	tail protein		Tail protein
FIIFID_12560	ACYHMY_15120	Phage	3303027	3302590	MKLSLESLRGVGAFTGRPVEKEIKWQQGGEEIFATVYVRPLGFQTAINDVLSAAGRLEVHAGRIAASICNEEGKSVF	Phage tail protein		Tail protein
FIIFID_12555	ACYHMY_15125	Phage	3303534	3303037	MSILTQGTQVFALVPSATNPAVLEILEIECATAFSPGGNPADQIEVTCLSDKVRRYMRGLRTPGQASLTLNADPRSA	phage tail protein		Tail protein
FIIFID_12550	ACYHMY_15130	Phage	3303967	3303599	MSYAPIFAVCAGDAGVTALLGVSPTRIYPFDDAPEGVAKPYAVWQVITGSPENYLAGRPDVDSFTLQVDVYASTGSDARAVTAAISNAIELKAYVVRWGGESKDTETKLYRSSFDIDWLVPR	DUF3168 domain-containing protein	terminator protein gp8; Xanthomonas phage, head-to-tail connector, tail, VIRUS; 3.6A {Xanthomonas phage phiXacJX1}	Tail protein	99.79	1.3e-17
HGKSFLJN_CDS_0033	ACYHMY_15130	Phage	3303967	3303599	MSYAPIFAVCAGDAGVTALLGVSPTRIYPFDDAPEGVAKPYAVWQVITGSPENYLAGRPDVDSFTLQVDVYASTGSDARAVTAAISNAIELKAYVVRWGGESKDTETKLYRSSFDIDWLVPR	tail terminator		Tail protein
FIIFID_12545	ACYHMY_15135	Phage	3304452	3303967	MADSVDFQLEGVESLVGKLESITQDMKRKGGRSALRKAAQLVANKMKEGAQRIDDPETGRSIADNVALRWNGKLFKSSGDLGFRVGVLQGAVLKKGGDKSSNAATPHWRLIEFGTSKMRADPFARKALADNIAEATDTFITEYEKAIDRATKRAAKASGGA	Bacteriophage HK97-gp10%2C putative tail-component		Tail protein
HGKSFLJN_CDS_0034	ACYHMY_15135	Phage	3304452	3303967	MADSVDFQLEGVESLVGKLESITQDMKRKGGRSALRKAAQLVANKMKEGAQRIDDPETGRSIADNVALRWNGKLFKSSGDLGFRVGVLQGAVLKKGGDKSSNAATPHWRLIEFGTSKMRADPFARKALADNIAEATDTFITEYEKAIDRATKRAAKASGGA	hypothetical protein	Antitoxin ParD; RHH Transcription Factor Toxin antitoxin system ANTITOXIN; 2.2A {Pseudoalteromonas rubra}	Transcriptional regulator	73.72	15
FIIFID_12540	ACYHMY_15140	Phage	3304783	3304445	MRAGRLRHRITFQSLGRLQDPKTGEELASWQTVWDKVPAAVEPLSARDFIAAQASQSEATARMVIRYRAGVLPTMRILYRGDTYDIKGPALPDPDSGLEYLTILVAKGVNDG	phage head closure protein		Head protein
HGKSFLJN_CDS_0035	ACYHMY_15140	Phage	3304783	3304445	MRAGRLRHRITFQSLGRLQDPKTGEELASWQTVWDKVPAAVEPLSARDFIAAQASQSEATARMVIRYRAGVLPTMRILYRGDTYDIKGPALPDPDSGLEYLTILVAKGVNDG	head closure Hc1		Head protein
HGKSFLJN_CDS_0036	ACYHMY_15145	Phage	3305259	3304783	MPVISIETAMHHLHAESEDQPLVEEFLGAAEEAVMQFLQRRFYADQADVEKVKAEIIQRTQAARAAYRAALELADDPENADIRCRLRERARQSLSESFEQIDMDDFGIVINKAIQAACLLKLGNLFANREEVVIGMNATELPLASKSLLMPYRIGMGV	head-tail adaptor Ad1		Head protein
HGKSFLJN_CDS_0037	ACYHMY_15150	Phage	3305679	3305263	MSELLIKPLRAYEDRGIIRDTDNEPYAAPVWLAKELEQLKLCKIVGEAGAALTNNASDRSALTIAKKGQRWIVVDAEGAHVGDFIGKKEEAESELAKLLTSTTPDPASNSGPNVPSEGPPVQGENLPPQTEQHQPPQE	hypothetical protein	Uncharacterized protein; ribosome, protein-protein interaction, Structural Genomics, Structural Genomics Consortium, SGC	Unknown	91.66	0.76
FIIFID_12525	ACYHMY_15155	Phage	3307115	3305730	MKKFRLSPAFLMAVLSIAALIPLTFGATPEAVMGSLFLVGVSTALVKRGTSHYRGWNAQMGKIGEDDIETQYKQTQANLKDIGDQLKAHAEQAQKNVDRHEGLSKETSAKVDELLMKQGELQARVLEAEQKLVNANRDTQRNESPKSAGELVVTSEHMEGVNSSFRGSRRVSVPRAAITTTSAGGLAATERLDTVALPGMRRATIRDLVAPGQTEAGSLEYVRETGFTNNAATVAEGSAKPYSEITTALVTASVRTIAHLFKASRQILDDAKALQSYIDARARYGLLLTEESQLLYGSGAGANLQGLVPVANEYASPAGWTVTGEQRIDRLRLALLQAELAEFPSDGIVLNPTDWALIELIKDSQGRYLIGQPQEGTAARLWNRPVVATQAMKQNDFLV…	phage major capsid protein		Head protein
HGKSFLJN_CDS_0039	ACYHMY_15160	Phage	3307969	3307127	MQPKSKAGSFNCELSPRALDRWNPAIKAAVESTSDTITIYGVIGQDWYGEGVTVSRIDAALRSIGDKPATVYINSPGGDMFEGLAIYNRLREHSQPITTKVLGLAASAASVIYMAGAKREVASSGFLMIHSCWTLAVGNRHDLRDVANTMEEFDAAMADLYAEGSGQAVADIAEMMDDETFIRGRRAVELGFATAVLSSDEITEREDEQAQQSNALKAMDIALAKAGMARSERRELFANFKSSTPRAAGGGTQYAASSDKPRAFELDLSPLPKLNFSFPV	head maturation protease		Head protein
FIIFID_12515	ACYHMY_15165	Phage	3309283	3307973	MAKSFKSVLSGAINAPRSSIIDWVGRSLSGSASGIWAQTVGSTSANGKTVTINKAMRLAACWSCVRLISETIATLPLGLYRRMPDGGREVAGDNDLHWILNTNPNSRMTAVQFWEAVVASMLLRGNAFVEIIRISGRIVALEFLLPNRMDLDVADNGEILYRYREKNGQLRDIAGSNMMHIPAFSLDGQIGLSPIAYGADVFGAAMSAEDVASSTFKNGMHQTVAFEVDATLNKQQRDDFRDYVQRISGAMNAGKSPVLEKGVSAKVIGINPVDAQLLESREYSAEEICRFYMVDPTLVGYSDKASNWGTGLEQKLLRFLTFTLRSYMRRIEEGISRSLLAPAQRRQIYPEFSIEGLMRADSAARAALYSGMVQNGIYTRDECRMKENLPKMGGNAGVL…	Portal protein%2C phage associated		Head protein
HGKSFLJN_CDS_0040	ACYHMY_15165	Phage	3309283	3307973	MRLAACWSCVRLISETIATLPLGLYRRMPDGGREVAGDNDLHWILNTNPNSRMTAVQFWEAVVASMLLRGNAFVEIIRISGRIVALEFLLPNRMDLDVADNGEILYRYREKNGQLRDIAGSNMMHIPAFSLDGQIGLSPIAYGADVFGAAMSAEDVASSTFKNGMHQTVAFEVDATLNKQQRDDFRDYVQRISGAMNAGKSPVLEKGVSAKVIGINPVDAQLLESREYSAEEICRFYMVDPTLVGYSDKASNWGTGLEQKLLRFLTFTLRSYMRRIEEGISRSLLAPAQRRQIYPEFSIEGLMRADSAARAALYSGMVQNGIYTRDECRMKENLPKMGGNAGVLTVQTNLSPIDKLGQGDDGQAARAALQNWLDQPANSKE	portal protein		Head protein
HGKSFLJN_CDS_0041	ACYHMY_15170	Phage	3309440	3309276	MNTASIIYLLTAVLGFALAVAGVYVLLGVGWALLAAASSCFVSAAFIRRGLTGG	hypothetical protein	Peripherin-2; PRPH2 peripherin-2 ROM1 hetero-complex membrane protein tetraspanin;{Homo sapiens}	Unknown	60.97	63
HGKSFLJN_CDS_0042	ACYHMY_15175	Phage	3311170	3309437	MAKSAHPNVDKAMVWGRSLLRGKVPACRYIHQAVQRHFDDIAASRKRGFRFKFDPAKAEKKLKLIQLLPHTKGEWAFKRQRITLEGWQLFGLAVTFGWVKKKGGHRRFRESYWEVPRKNGKSVVAGGVGIGMFVADDEYGAEVYSGATTEKQAWEVFRPAKLMVTKSPNLIKAAGIEVNASNMNIPSDFSRFEPLIGNPGDGASPSCAIVDEYHEHPTSAQYDTMLTGMGARRQPLMFIITTAGADIEGPCYDKRRQVIEMLAGTVPDDELFGWIWTLDEGDDWTDPEMLAKANPNHGVSVFQEYLESQQARAIRSARFTNTFKTKHLNLWVSAKSGFFNMQHWKSCEDTSLTLDQFEGQEWIAGFDLARKLDMNSRARLFWKVIDGKTHYYSVAPKFW…	terminase large subunit		Head protein
HGKSFLJN_CDS_0043	ACYHMY_15180	Phage	3311656	3311171	MGGTATVAGRGRKPKPTAKKALAGNPGKRALNKAEPAFSKITNVDPPEWLSDRASQMWKMIVPELLRENVVAITDLHNVEAFCVAYDNWRMAQQSVQAHGIVVTGATGGPMKNPALTAANETMRQMVTFGSMLGLDPASRTRLIGGNKEKETNEFAELLRS	terminase small subunit		Head protein
FIIFID_12495	ACYHMY_15185	Phage	3312219	3311824	MPLRPQKPCNAQGCNTLTRNPRYCDAHKDVGKQFEVKQREKQRETSSQRGYSYKWQQARKSYLAKHPLCAECERQGLVVVASDLDHIVPHGGDKDAFWVRSNWQGLCHPCHSRKTAAEDGGWGNAMASRSR	HNH endonuclease		Hydrolase
FIIFID_12490	ACYHMY_15190	Bacteria	3312449	3312213	MSCSGCASRRERFQKWSKVAYERAQHSLLSQILAEQVKQTQLLQRMAEQQTLLIDALSEEEPEDPDTQPRTYLDGTPCR	hypothetical protein	Protein slyX homolog; Xanthomonas campestris pv. campestris coiled-coil structural genomics PSI-2 Protein Structure Initiative Midwest Center for Structural Genomics; 2.0A {Xanthomonas campestris pv. campestris}	Pathogenicity?	76.27	22	longer hit, pseudogenized hopBK1
HGKSFLJN_CDS_0045	ACYHMY_15190	Bacteria	3312557	3312213	MFSSLCEYRHRLDRLEGWSLNSAERCQSTVFLRWLVMSCSGCASRRERFQKWSKVAYERAQHSLLSQILAEQVKQTQLLQRMAEQQTLLIDALSEEEPEDPDTQPRTYLDGTPCR	hypothetical protein	Protein slyX homolog; Xanthomonas campestris pv. campestris coiled-coil structural genomics PSI-2 Protein Structure Initiative Midwest Center for Structural Genomics; 2.0A {Xanthomonas campestris pv. campestris}	Pathogenicity?	77.8	26	longer hit, pseudogenized hopBK1
HGKSFLJN_CDS_0046	ACYHMY_15195	Bacteria	3312589	3312837	MPDLNQIIKNQQLLSETILKITDNYISEDPVVNELLLKIKESVVEQKEHVARLHNLSHLNDELTARPQPISSLARSIKRSIP	hypothetical protein	Scaffolding domain delta; Prohead I icosahedral symmetry HK97 phage capsid VIRUS; 3.5A {Escherichia phage HK97}	Head protein	82.88	12
HGKSFLJN_CDS_0047	ACYHMY_15200	Bacteria	3312868	3312966	MLRCICASTWSAHVSNSLMAWSFNSQTSPFSRR	hypothetical protein	H5R late gene transcription factor; Viral DNA replication monkeypox virus polymerase H5 VIRAL PROTEIN; HET: D3T; 2.7	DNA binding	37.68	24	partial reverse orientation
FIIFID_12480	ACYHMY_15205	Bacteria	3313395	3313006	MKAIAAAIIIGLVGLLLVGIQQYRVVALSGAMQLETKSKNDALAANKESEATITTLRAEAKRNANYQADLSQRLKASEEKARRARKDFDELKRTNKPVRDWASQPLPDGLRGKPATGAGKDNSSKARTP	Phage lysis regulatory protein%2C LysB family		Lysis
HGKSFLJN_CDS_0049	ACYHMY_15210	Phage	3313399	3313599	MSTLRPMNRVTNSRMAVTPRKPMVPPAATDRLGGQAIHSIRLDATKLNAPQISASKKIRRLLVSFAS	hypothetical protein	HTH-type transcriptional regulator VirS; ARAC FAMILY TRANSCRIPTION TUBERCULOSIS DNA BINDING PROTEIN IN SITU PROTEOLYSIS; HET: YQF; 1.692A {Mycobacterium tuberculosis H37Rv}	DNA binding	19.26	200	partial reverse orientation
FIIFID_12475	ACYHMY_15210	Phage	3313709	3313392	MPEKNPDLWAQVWMALSNPLWQGAIMAVIVSLLRILYDAKETSKRRIFFEALICGALSLVASSLIEWMAWPPSLSVAAGGTIGFLGVTAIRELVTRFIGRKVDIT	phage holin%2C lambda family		Lysis
FIIFID_12470	ACYHMY_15215	Bacteria	3313997	3314797	MKINMATPALATVHYQDNHAPQASSTPQAGHSETSREMPLDLALKPRSRGIHPFLALILGDKGCAHSSSVSQGGSSTRHTNINDFAVAPRDVNRDDICTGLSTEWLLMSNSGNAQSRMDHLDYHGAGQSNGAQRHQVFNNTLASALSNDDEAPLFTASTAILENAGFSLRRRPKIVDASGGIARMAQTVASDVAQAGRKHLLSLRFGNLQGHGIACSCEGDQFKLFDPHLGELHSSRSAAPQMLKALIDYYESLNYDVACVNEFRVS	Cysteine protease avirulence protein AvrPphB		T3 Effector			longer hit
HGKSFLJN_CDS_0053	ACYHMY_15220	Phage	3315298	3314915	MMTRNTLHRPLGETENMLEQWGYWRMDGMGVPSYASPTLALMRDAMPMPGKSYVITDELAGLVDAAVAGLCKRHQQMGDMVWFYYGAKWPAIRVGRHFSMSEGKARELIKAGAAWVDCYLEGVRAAA	anti-termination protein Q-like		Transcriptional regulator
HGKSFLJN_CDS_0054	ACYHMY_15225	Phage	3315621	3315301	MKKQHGPAFKAHQTEVRQCPTCKGRTVVKGVFHELACVQCNASGWVDAHTGDALQLELLVTALGLMLHQAMRSLELARRIEVLSGPAAIYQQNNRRGAGGTNYTGD	hypothetical protein	TRYPTOPHAN RNA-BINDING ATTENUATOR PROTEIN-INHIBITORY PROTEIN; TRANSCRIPTION REGULATION ANTI-TRAP; HET: ZN; 2.8A {BACILLUS SUBTILIS}	Transcriptional regulator	97.87	3.3e-05
HGKSFLJN_CDS_0055	ACYHMY_15230	Phage	3316921	3315641	MSQTLLTSFSDAEIRRQAANSDVRDLRDARYPGVYFRFHKSRERGTWHLVVGKKWEKIAGFPELPVKGLINALPKIRERLATDPKASAAAGTLQTVGQLLEWFMVRQSTERSLSAKRRATNTSIITCHLKPRLSELLIADVDRSTLDKLVMWPMQAEMSLSYVRLMWGVLVVAFRQAEKLRLIAQNPVAGFKFTDFTKARILPKPSRLRAVQLEEVLGELAAGFDQHPQYCMLAMMMLCHGTRAGETRQARWSHLTLGEQGEWFIPAENTKTRCEHRLPLTHQACALLERYRDWQSSKGYKGAYMFPARNRGPISDSQACAVFARLGKGEWTSHDLRKVARTGWTDLGVDFLIGEMLVNHTLTRNVQTYIHTSAELLKREALNKWHEWLDGKGFSRIHR…	integrase		Integrase
FIIFID_12450	ACYHMY_15235	Phage	3317349	3316918	MKPAEMTLFKPKRTRAKPVDREGLEQAALMHELKLRMPLVAALIYHVPNGGHRHKQVAVRLKEQGVRAGVPDLVLPMARGGYFGLYIEFKATPPNDAAVSGSQYEWIRQLNLQGYLAIVCRGHFDAMEQIRAYLRLPKTVVAA	VRR-NUC domain-containing protein		DNA repair
HGKSFLJN_CDS_0056	ACYHMY_15235	Phage	3317349	3316918	MTLFKPKRTRAKPVDREGLEQAALMHELKLRMPLVAALIYHVPNGGHRHKQVAVRLKEQGVRAGVPDLVLPMARGGYFGLYIEFKATPPNDAAVSGSQYEWIRQLNLQGYLAIVCRGHFDAMEQIRAYLRLPKTVVAA	hypothetical protein	VRR-NUC; Nuclease HYDROLASE; HET: MSE; 2.0A {Psychrobacter sp.} SCOP: c.52.1.35	Hydrolase	99.9	4e-22
HGKSFLJN_CDS_0057	ACYHMY_15240	Phage	3317642	3317346	MSKLTKAARDRECQIRYPGCSSESSTTVLAHYRLAGTCGMGFKPNDLQAAWACAYCHDIADGRLRAPAVLSRNEVRLFHAEGVMRTQDALIREGKVSP	HNH endonuclease		Hydrolase
HGKSFLJN_CDS_0058	ACYHMY_15245	Phage	3318310	3317639	MNAAKLEWLAEFMRSGINSMDQLRHGMRVVSASKSAFVPAPGVFVSWCFAPEGLGLPSVEVAYSQALRNSHPGMEGRGKWFHPAIYHATAAAGFLSLQTLPRDLGMTRFEQKYLEQCRKIWCGEELPPVPVAELAAPGKSITPEVGNKALAALRAKRSGDTQ	P-like helicase loader		DNA replication
HGKSFLJN_CDS_0059	ACYHMY_15250	Phage	3319080	3318307	MSWALQIPRVTLSDSSARHVLLCLANYAGTDGRGAFPSATTLSEDTGLSERTVRSKLELLRASELIVPGNQALAAVYIERHDRRPVVYDLPIKRGANPAPRTERGADDGTGCKSQQNGVQNSTERGAKFAPNTSLNHQLTEQQQPREISDVIADQDKQALESTDDRQRFAMFADWAPDSRYLIAQAQIAGIKPADIPDALIRSFIGWFVAKQNTVDTSAGWCNRLVVWYVKERAKGSLSADEEAAVGGDWASKGVIL	replication initiation protein		DNA replication
FIIFID_12425	ACYHMY_15255	Bacteria	3319996	3319517	MNESKTHTDASEQCREQAETVELSRADRGAAVKAICDRATGTTTQVAAQILTGIAALDGRRLPILLWPEDVTREEKAAWHKSEAAFWDASAIRFAEFMKSADPDGDRTPDGSPSALPIAAPEPLPLTLTSCSPAHRAADIKIDRLDQSLVPGRGANDVC	hypothetical protein	Carbon-nitrogen hydrolase; SSGCID Structural Genomics Helicobacter pylori CN-hydrolase Carbon-Nitrogen hydrolase Seattle Structural Genomics Center for Infectious Disease HYDROLASE; 2.1A {Helicobacter pylori (strain G27)}	Hydrolase	30.19	190
FIIFID_12420	ACYHMY_15260	Bacteria	3320365	3320144	MSATDLPNKLDALLGSGLTYKAIAERAKCDISTIFRIRNGQICNPSYIVGIAIDRMHGELGKNSKPSAKKTAA	hypothetical protein	Transcriptional activator PlcR protein; ternary complex PlcR-PAPR7-DNA HTH DNA-binding domain Quorum Sensing HTH_3 (Helix-turn-helix) domain TPR_1 (tetratricopeptide repeats) Pleiotropic regulator; 2.4A {Bacillus thuringiensis}	Transcriptional regulator	97.66	0.0013	Cro
HGKSFLJN_CDS_0064	ACYHMY_15265	Phage	3320468	3321298	MHNCQRPTLLLYALPKATIAPMHKTIDKILAELMARDGLNQAELARLSNVGQPTISRILKPLGPKGIKEPTDKQVRPLASALRVTTDQLRGYAPIDDATVDSVVPAQKSSSTDLVRDMLARSSNLPENLRQKILAVAGAEDGGGAIEIDYYRPGVVGDEVWIAHYDVRAAMGGGQIPHDYPEMLQDVRVSPKHLREMGVEFAEHFHLKMVTGWGQSMAPTIKHRDPLLVDISIREFAGDGIYMFSWDGHLYIKRLQWMGDGQIKMISDNTRHPPETIRVDEAYIQARVLLVWNAHLL	CI-like repressor		Transcriptional regulator
HGKSFLJN_CDS_0065	ACYHMY_15270	Bacteria	3321381	3322241	MDKQTQTEFKISYDAPGDLENHQINAKDLGNAIIGMHDLITKAASIVSSGASEAELKVLAPAQEGSLEIVFAIVADPLTTITVMKAIGISVVGAVASAATAIGIIDRLKDTKIDRVVIDSKTKEATLITKDGEFNTTSNVAQLVSSREIRQALHKVIQAPLQGRSNATISFISKDAEVVLAEPEIKNFTPIRSDVTEKENKEIFQKVVQFTKLNFKSRRGWTVQSKDGLDVSVTIRDDAFLSKVAANEEAFQKDKFYTVEIQKTETINISGAKTSYDIVRVISEHN	hypothetical protein	SAV_2001; alpha-beta protein Structural Genomics PSI-2 Protein Structure Initiative Northeast Structural Genomics Consortium NESG unknown function; 2.7A {Streptomyces avermitilis}	Unknown	35.04	240
HGKSFLJN_CDS_0067	ACYHMY_15275	Bacteria	3322507	3322902	MNDNMFMALSTSVVNAAALAATSVIGIPAVTQGIMASSGILSPFLSLWLLKVYVRFDDPVELTRIISSLKSSISVCKAHLKDNSSSEEFKQKTRIQLEDFQTKLQNARADFEKGRTHTVTPFSTNETQSGE	hypothetical protein	Tail-anchored protein insertion receptor WRB; ER insertase complex tail-anchor MEMBRANE PROTEIN;{Homo sapiens}	Unknown	95.61	0.41	probably a membrane protein but no bacterial hits were found
FIIFID_12400	ACYHMY_15280	Phage	3323255	3322944	MAQLAAKSAVRVEMSGVERLGLRVSGMINHPIAQVQRWVKIHRLDTDGDREWEEVVGVLAATDELDLTFEDDGAVTVRWEPIPLEERPTEVDDAFVGEEATPF	DUF1654 domain-containing protein	Uncharacterized ATPase YjoB; AAA protein chaperone HYDROLASE; 3.0A {Bacillus subtilis (strain 168)}	Hydrolase	59.02	58
FIIFID_12395	ACYHMY_15285	Bacteria	3323593	3323348	MLSVFVSVFPANLSRRVIVRGSRLCFVLFPELNGHLASGVVFGDVKERVAAADRCDGSNMHQCNLSVNALVHMILRFFIK	hypothetical protein		Unknown			no bacterial hits
HGKSFLJN_CDS_0070	ACYHMY_15290	Phage	3323647	3324048	MDTTIVCGAWRGHLGRGLAPRELQYLLSAAQGCTAKEIARTFGIAPGTVVKRLSVAMFKLGVNRQTAMIAEAMRRQIISPLCLMFMSVIVLHAVLDDEAMRRDRKIPESRRGGYELKISRKGSEKLRPSVSIC	sigma factor		Transcriptional regulator
HGKSFLJN_CDS_0071	ACYHMY_15295	Phage	3324258	3324848	MCSQKLLTWLAMHTTVPSIKALVTSRSYTKLELSRTYPIDIKTTYITPFFSTQYLTTASAGTRPVSRLGLVTRAWHLANAVKEPHMHQTISQRRAILEGLRQRCTLSTAEFYDKVGRKNPAALPRFTVVPNGNNEFGIVERSSGTVRGVLRGHSAACRAAEQMEAKPVRQPSIATHMLRWTAAIATGFVLFALYGAS	hypothetical protein	INTEGRASE; DNA INTEGRATION DNA RECOMBINATION EXCISION INTEGRATION PHAGE LAMBDA RECOMBINATION PROTEIN DNA COMPLEX PROTEIN/DNA PROTEIN-DNA complex; NMR {ENTEROBACTERIA PHAGE LAMBDA}	Integrase	64.18	52
FIIFID_12385	ACYHMY_15295	Phage	3324513	3324851	MHQTISQRRAILEGLRQRCTLSTAEFYDKVGRKNPAALPRFTVVPNGNNEFGIVERSSGTVRGVLRGHSAACRAAEQMEAKPVRQPSIATHMLRWTAAIATGFVLFALYGAS	Prophage PssSM-03%2C Orf51	PepSY domain-containing protein; Membrane protein Reductase Siderophore MEMBRANE PROTEIN; HET: DMU HEM PE5; 3.35A {Pseudomonas aeruginosa}	Membrane protein	78.47	15
FIIFID_12380	ACYHMY_15300	Bacteria	3324851	3325438	MISPELSTIQRNKERSAILEAEVAAFLKRGGVIETKNGFPSKPKPKEYGRMSAPVARRPEPRRRTKEAMRAAAPQDAIPDRCHVRAEQVEVVRKLAETMTITNVLRETGLSIYLLRKMARSHGFEYVPFNQSANLVPKQTDPIADAMNVVRIKAARDNGKSRKAAVTELGLSNTLINRLIREYNIDYPLQGPSPK	Prophage PssSM-03%2C Orf52	Transcriptional factor SutA; transcription initiation, Pseudomonas aeruginosa, RNA polymerase, sigmaS, SutA, RNAP beta l	Transcriptional regulator	98.84	1.6e-08
HGKSFLJN_CDS_0073	ACYHMY_15305	Bacteria	3325435	3325704	MKRTPKTQAQHSKDYRDRKKAEAERLGIEKVSISLASGVKAGMSAAMKRNGINSPQEAWQNLGLYFMRASHADQDRMLGTDASDPRLPN	hypothetical protein	Transcription regulator Reg576; Plasmid establishment DNA bindig protein Gene repressor Gram-positive bacteria Bacterial conjugation TRANSCRIPTION; 1.98A {Bacillus altitudinis}	Transcriptional regulator	83.11	10
FIIFID_12370	ACYHMY_15310	Phage	3326538	3325717	MKVFISWSGEKSRIVADLMSVWIKCVIQASEPWISTKHIDRGALWFSEINDKLRDVSVGIVCLTMENKDRPWILFETGALAKGISSNRICTFLIDLEPGDLTDPLAQFNHTKANRSDMFELVKTLNACLDERRLDDAVLLRAFDVYWPSFEKDFTEAVSFLPVADAKKRPQNDVLMEILDTTRGLSRRIGALEINSLNAASSIEVSKFTRGRSLALKNQARNMMNLGIPTTDIRRFLIEQGMPTIEAYSWLNRVVTEAAERSPGAGDDFEGES	TIR domain-containing protein		Defense
HGKSFLJN_CDS_0076	ACYHMY_15315	Phage	3326647	3327411	MNQYIVLSLKHTKRRDKAITLWEGNDKGSCWKLEPAGVYTEASILDRLDYYNSGCSNIAVPAELVIELCENVEYDAKEHGLCLPNRAGVWSKLLAAVIRPTQYEPKPEYRGARYTEKSLWNKRQRCEQVNQVIKIIGGHGRRFFFNESNQRYASLEVDQRGKVWLIDDYTGKRIFTHPTQWGGRWKGFSHGGTLKALVERFHDYICEGKQMPLGWLGPERFDDSNIWGYEEADMHAIREQAAVIPVFLPSDRKA	hypothetical protein	Putative alpha amylase; putative alpha amylase idp00968 CSGID Structural Genomics Center for Structural Genomics of Infectious Diseases UNKNOWN FUNCTION; HET: BTB PGE PG4; 1.4A {Salmonella enterica subsp. enterica serovar Typhimurium}	Amylase	65.46	17
HGKSFLJN_CDS_0077	ACYHMY_15320	Phage	3327483	3327806	MAARAVHYDPDVDNSDRAFCATQGEFWPEHLTAYTEMVTCKRCRKILARIEARRAAKAEVSKAVAWDNIDQSVKQLGYTAPWDALTDLCRRKGVLVFALYVNEIEPF	hypothetical protein	Nickel-responsive regulator; nickel-binding ribbon-helix-helix transcription factor METAL BINDING PROTEIN; HET: MSE 3CM; 2.1A {Escherichia coli}	Metal binding protein	57.7	34
HGKSFLJN_CDS_0078	ACYHMY_15325	Bacteria	3328731	3327784	MPGISIVNDSHAVKGWLDIHFQHFAGQIEYDHLLQSSHVVACRPEEVSIWEGYDHSEPLLLTWLAWLSFLIEDSWLVKDNAIGCELAHCNFHYDSKVFWTSNGLYSTLSKANGEALIPTTFKASEIESWRAITLELRTHLHDKGYDAFGSPVSKASSRFHRFLSFITSSRKIPYPPLKIAQVCSALESLFSTSTSELTHRLSERVAHFLGGTAEVMEGRYQFMKKAYAIRSQVTHGSHIKKLDIDASPVISEGLLDLCREIVFLILRDSTKQAVVYGSNEFIEDYFRKALFR	hypothetical protein	CRISPR-associated protein; type III CRISPR self-limiting ribonuclease ring nuclease Csx1 Crn2 HYDROLASE; 2.4A {Marinitoga sp. 1155}	Defense	48.89	350
HGKSFLJN_CDS_0080	ACYHMY_15330	Phage	3328888	3329400	MSPYKMSGTTVVSFSGGRTSAYMLRQVLDANDDLDDLIVTFASTGKEHPVTHDFVNECSLRWQVPIIWQEYRDDDRGFTIVTYETASRDGEPFAALVRKRSYLPNPVTRFCTIDLKIRVIHKYQGKLALVCQLTTVRSGRQSQTWIGAPTFATDKIARFSRSLVVPIFWPK	phosphoadenosine phosphosulfate reductase		Moron auxiliary metabolic gene and host takeover			longer hit
HGKSFLJN_CDS_0083	ACYHMY_15335	Bacteria	3329714	3330295	MDNNPTEAQVGLLWHTLGLRPDCRESRNPYRNRFLAGPGHDDMTDLENLVNLGLMGSRKPPSFCDQSEILYFATEEGERVAIAEMPPAPPAPKRTNFDAYLDESECYDSFAHFLGIKLPRYQERGERGKREYRMVRYSRHNISSFHSAEYLLLCEPVEIAGDWCLDKKHAKASYKASLKALPRQRRREYDEGF	hypothetical protein	Transcriptional repressor PadR; Transcription factor TRANSCRIPTION; HET: MSE; 1.92A {Bacillus cereus (strain ATCC 14579 / DSM 31 / JCM 2152 / NBRC 15305 / NCIMB 9373 / NRRL B-3711)}	Transcriptional regulator	94.09	0.19
HGKSFLJN_CDS_0082	ACYHMY_15335	Bacteria	3329632	3329775	MPVIIYSSPPTNLPPPDTAGGACLEKCHGQQSHRGAGRSALAHAGPAT	hypothetical protein	U1 small nuclear ribonucleoprotein component SNU71; U1snRNP U1C humanization SPLICING;{Saccharomyces cerevisiae S288C}	unknown	25.45	48	partial overlapping hit
HGKSFLJN_CDS_0085	ACYHMY_15340	Phage	3330754	3331536	MSKNTIDPKKVERAIRKIKHCLALSQSSNENEAATAMRQAQALMREYHLSETDVKVSDVGEAESSMSRATRRPLWDQQLSAVVAKVFNVKALRYTHWCETKKNRVERAKFVGVSPAQHIALYAYETLLAKLTQARNAYIAGVRAGKFRSNYSAPTAGDHFAIAWVFAVESKLQQLVPRGEETTTPECQSTGQGLVAVETQHQALIEGYLADKQIGKARKVREAELDLNAQIAGMLAGTKVDLHAGLANGADHAPALSASA	unknown function	H-NS family protein MvaT; transcriptional regulator nucleoid associated protein TRANSCRIPTION; 2.3A {Pseudomonas putida (strain KT2440)}	Transcriptional regulator	77.29	16
FIIFID_12330	ACYHMY_15345	Phage	3331604	3332185	MINLFWRLLAKLLARPAIAAWLIARAQRTPYLHIQSADGQEVYMGRWWLFNAYDRKTHLGRIRWCPWSIRVHHIMRPDADRDLHDHPWDARTVILRGWYREQRLLAADDPLLTAALIKTAELRESFDGPFHATEYIYRRPGDTAQLKHGEYHRIDEVPGGVYTLFITSRWKGDWGFLVNGVKVAWREYTGERS	Cytosine-specific methyltransferase		DNA modification
HGKSFLJN_CDS_0086	ACYHMY_15345	Phage	3331481	3332182	MQVWPMAPTMHPPYLPAPDLGLPITQFTAGLDRLTPTRSHNMINLFWRLLAKLLARPAIAAWLIARAQRTPYLHIQSADGQEVYMGRWWLFNAYDRKTHLGRIRWCPWSIRVHHIMRPDADRDLHDHPWDARTVILRGWYREQRLLAADDPLLTAALIKTAELRESFDGPFHATEYIYRRPGDTAQLKHGEYHRIDEVPGGVYTLFITSRWKGDWGFLVNGVKVAWREYTGERS	cysteine dioxygenase		Protein modification			longer hit
HGKSFLJN_CDS_0089	ACYHMY_15350	Bacteria	3332852	3332508	MHNRALNHRDCIMRMRGQVFWEWANPLLHSRSSDFRLQDQGSINVQVRTSSTGSVELFIGIYSQNGAMLFEESFDSRPGQTMTQASGWGMERAKAWLELHVAAASSAGKTIPYRK	hypothetical protein	Uncharacterized protein; uncharacterized protein Structural Genomics PSI-2 Protein Structure Initiative Northeast Structural Genomics Consortium NESG UNKNOWN FUNCTION; NMR {Chromobacterium violaceum}	unknown	96.4	0.056	longer hit
HGKSFLJN_CDS_0091	ACYHMY_15355	Phage	3333005	3333352	MSAAWGGKDEVMPEENFIRPVEVNRDEDGYWYHPGIPNFDEDHTAYKGWLYGQQLKVVGWHMESDLESHPYWEEGAANCLGWEPEKPPAYDWFLLGIFDTEDGPYVQWARRIPHSP	hypothetical protein	Prepilin-like protein; Type IV pilin natural competence DNA BINDING PROTEIN; 1.44A {Thermus thermophilus}	DNA binding	23.63	68
FIIFID_12320	ACYHMY_15355	Phage	3333038	3333355	MPEENFIRPVEVNRDEDGYWYHPGIPNFDEDHTAYKGWLYGQQLKVVGWHMESDLESHPYWEEGAANCLGWEPEKPPAYDWFLLGIFDTEDGPYVQWARRIPHSP	hypothetical protein	Prepilin-like protein; Type IV pilin natural competence DNA BINDING PROTEIN; 1.44A {Thermus thermophilus}	DNA binding	32.45	42
HGKSFLJN_CDS_0093	ACYHMY_15360	Bacteria	3333472	3333579	MQRLAIVAYMIVKISCPLSVIAMPYLSLPRYCKCIE	hypothetical protein	Inner membrane protein yjgQ; lipopolysaccharide transporter LPS LptB2FGC LptB LptBFG outer membrane Gram-negative bacteria ABC transporter Inner membrane protein complex; HET: L0W DCQ LMN LMT; 3.1A {Shigella flexneri}	Membrane protein	23.01	36	partial hit
HGKSFLJN_CDS_0094	ACYHMY_15365	Bacteria	3333722	3334033	MLPQLLLAAWTIAVIRGTCLISASLKRLPVNGGRGLNMPTMQMAYIAPAAINCPKCDYKGHGQLITTRAVYCPQCFDDFVRQHVPVLVPDAEGKPFDPNSLTVNL	hypothetical protein	DNA-directed RNA polymerase subunit P; Transcription DNA-directed RNA polymerase; HET: ZN; 3.5A {Thermococcus kodakarensis}	Transcription	96.64	0.0003	longer hit
FIIFID_12315	ACYHMY_15365	Bacteria	3333830	3334036	MPTMQMAYIAPAAINCPKCDYKGHGQLITTRAVYCPQCFDDFVRQHVPVLVPDAEGKPFDPNSLTVNL	hypothetical protein	Ribosome biogenesis protein Nop10; Protein-Protein complex Box H/ACA snoRNP Pseudouridine synthase RNA modification Zinc ribbon PUA domain Isomerase-RNA binding protein; HET: MSE; 1.95A {Methanocaldococcus jannaschii}	Ribosome	97.39	8e-05
HGKSFLJN_CDS_0095	ACYHMY_15370	Phage	3334052	3334312	MRPGENPVEAEILTDQELADLTGYKHRAHQRKWLNDRNWIFVESRGGRPLVGRMFARMKLGMTPAPAGDHNPSPARPAWTPDFSRVN	excisionase		Excisionase			longer hit
HGKSFLJN_CDS_0096	ACYHMY_15375	Phage	3334317	3335366	MVRRKRPRKNGTVWVGYYYRDANGKELPLGGDLDKARLKWAELEAKAKPDDLKIMKGIFDRYERDIIPKKAARTQKDNKAELKRLRKGFESAPIDAITPSMVAQYRDARTAKTRANREIALLSHVYNMAREWGFTDRENPCAGVRKNKEKVRDYYANDMVWAAVCGQAPQELKDAMDLAYLTGQRPADVIAMNRGDIEGDYLNVQQGKTGKRLRIQMQKSGVPNSLGLLIGAIMLRNAKHVSNHFILSRTGMRVSQQMLRNRWDEAREAARVSAVADGRADDAEKIRQFQFKDIRPKAASEISDIADASLLLGHSKQEITKRVYRRIGAVAQPSK	integrase		integrase
HGKSFLJN_CDS_0084	not found		3330688	3330347	MKRELDLNTQVSDEELNAIRMRNLETDIAEYSRLGIEVLYMHLSGLSSVSRRSHVERSGELFTGQEMIDWWSREENSVACRCSFAAVMVDQEGKPRSELLVTRVRQARDKWLAG	hypothetical protein	Portal protein; Archaeal virus portal portal capsid interface Mg ions VIRUS; HET: HIP MG; 2.342A {Haloferax tailed virus 1}	Head protein	99.5	5.4e-14
HGKSFLJN_CDS_0032	not found		3302848	3303693	MNLKPAGCGEHIVDRRLKPQRPDVHRGEDLFTALLPFDFFLDWAAGKCADAPQAFKAEFHGNPLCAGCLAYPGGAARTLDGGGRSHHSVGCEVEREVRNVAIEDEPCPTGRQLKVVTGCVQFRSSRPVSPTNSPCHALDGVVFGNLMKTNVRCAARISVQGQGSLTRSAKAAHVAAHFIAQACDFDLIGWVTARAECGGAFDLEDFENRRIGSGRHQCENLSTLGKNRHGFLQMSDIKKPAHCGPDEWVSAIWAQASRYRSSTGTALFRCLCSRRPSAPHTL	hypothetical protein	26S proteasome regulatory subunit N11-like protein; deubiquitination deubiquitylation HYDROLASE; HET: SO4; 1.35A {Candidatus Caldiarchaeum subterraneum}	Hydrolase	30.66	200
HGKSFLJN_CDS_0090	not found		3333017	3332898	MRLTLSYLRGGWNNYSTWPDQALSSCVVWHCAHILTFDSR	hypothetical protein	hydrolase alpha/beta hydrolase fold family; Cyclase homology domain CHD Rv1900c HYDROLASE; HET: MSE; 2.31A {Mycobacterium tuberculosis} SCOP: d.58.29.0	Hydrolase	29.63	42
HGKSFLJN_CDS_0007	not found		3286563	3286432	MLCMMLTLTSEQHGRLTRRHIALCNEKPALWRALIYIYDFRTAI	hypothetical protein	chemosensory protein CSP-sg4; alpha-coil LIPID BINDING PROTEIN; NMR {Schistocerca gregaria} SCOP: a.118.21.0	Lipid binding	51.09	25
HGKSFLJN_CDS_0081	not found		3329391	3329483	MAEVIFYEIPRKIFFAFEAAILMVYTQKSAV	hypothetical protein	Antiholin; phage lysis inhibition VIRAL PROTEIN; 1.65A {Escherichia phage ECML-134}	Lysis	30.75	59
HGKSFLJN_CDS_0002	not found		3285268	3285167	MIWQPWAYEFIRLPLSVSPPGSGHYPQPCQPYTT	hypothetical protein	Transmembrane protein putative; Electron transport chain supercomplex membrane protein Tetrahymena thermophila ELEC	Membrane protein	20.72	57
HGKSFLJN_CDS_0061	not found		3319285	3319704	MSFSNFNYAAEWFGLVDRYDQAIREKKEELWSGRFPDQHLRQALGDYRLKCFAERMRKSPQAIWKALDPHEALRLYLINKHHWHPDQVRAIDRDDQFLYLLRDELVSMRLTSEEAAPVRQSVEHWDSHPEFYLHLDLPTS	hypothetical protein	subunit-f; ATP synthase mitochondria MEMBRANE PROTEIN; HET: MG AME LMT Q7G UTP CDL ATP PC1 ADP PEE; 3.2A {Trypanosoma brucei brucei}	Membrane protein	51.18	48
HGKSFLJN_CDS_0051	not found		3313784	3313912	MGKLAAVKDSAGLELFAQNVKDSFSNRFDFLDLPSHSPMEPGG	hypothetical protein	Putative GTP cyclohydrolase 1 type 2; NIF3-related protein Metal binding protein; HET: CIT; 1.996A {Methanocaldococcus jannaschii} SCOP: c.135.1.0	Metal binding protein	39.24	40
HGKSFLJN_CDS_0068	not found		3322921	3323130	MAGTTHHVQKGVASSPTKASSTSVGRSSSGIGSHLTVTAPSSSKVRSSSSVAANTPTTSSHSRSPSVSRR	hypothetical protein	Flagellar-associated protein 59; cilia microtubule dynein MOTOR PROTEIN; HET: MG GTP GDP; 3.1A {Chlamydomonas reinhardtii}	Motility	31.88	73
HGKSFLJN_CDS_0066	not found		3322256	3322507	MWSTLLIAQAIGWLVLILSSPLIFIFVRKAVLHLSYVILPRDTILQYQSDGQVTEAYYIKHKLFGAASFRKLTQEEIMQLEPAK	hypothetical protein	Cytochrome bo(3) ubiquinol oxidase subunit 2; proton pump ubiquinol oxidase OXIDOREDUCTASE; HET: HEO UQ8 3PE HEM; 2.64A {Escherichia coli}	Oxidoreductase	40.4	110
HGKSFLJN_CDS_0060	not found		3319235	3319095	MHRTPTTSEFQAKKSRWLDRLLHNFARQIMHIRPDQGNTGRKIGVAL	hypothetical protein	CONSERVED DOMAIN PROTEIN; TRANSFERASE PHOSPHATASE PHOSPHORYLATION SPORULATION BACILLUS ANTHRACIS ANTITHETICAL NEGATIVE REGULATOR SPINE; NMR {BACILLUS ANTHRACIS}	Phosphorylation	56.15	41
HGKSFLJN_CDS_0063	not found		3320134	3320283	MKGLKRQFSLRMVWSSCLAPRAYGRSQCRRCNSGYRSGRYGYGKWSRYRT	hypothetical protein	Maltose/maltodextrin-binding periplasmic proteinRING finger protein Z; Polymerase matrix protein complex VIRAL PROTEIN; 4.0A {Machupo virus}	Polymerase	41.45	17
HGKSFLJN_CDS_0087	not found		3332182	3332307	MSDALALRSMNITGPGFKGSKLNTYSIIPTGSADILCNYHHH	hypothetical protein	BexL; aromatase/cyclase helix-grip fold polyketide polyketide synthase natural products dehydratase ARO/CYC LYASE; HET: MES; 1.79A {Amycolatopsis orientalis}	Protein binding	72.05	2.5
HGKSFLJN_CDS_0025	not found		3298578	3298670	MLPLLCMFGIPYVILLTLGYLSTHDSFTLAP	hypothetical protein	Peptidase A24B FlaK domain protein; Preflagellin Peptidase GxGD Protease Aspartyl Protease intramembrane proteolysis	Proteolysis	58.45	8.9
HGKSFLJN_CDS_0062	not found		3319757	3320134	MPGGFFFARDIFRPQQDRKTPTIKRSDACKNLGGDLRCSACCSIADRFHCCPAVCTRKFDGLGLLAALLRCIGVGFAFVHVLLRDYVLDESTAHKLYYLPFPPERIIISLPFKCRRSSEMCCPLPL	hypothetical protein	Rubredoxin; rubredoxin desulfovibrio gigas redox ELECTRON TRANSPORT; 0.68A {Desulfovibrio gigas}	Redox	51.26	16
HGKSFLJN_CDS_0048	not found		3312982	3313350	MTRSQGVSSGGSSLTAVVLTSTGCGLPTQAVRQRLRSPITNGLVGTFELVKVFPRPSGFFFTGLESLAQVSLVVGITLGFCSQCGNGRLALFIGSEGVVLALGLQLHGTTEGDNAVLLDPDEQ	hypothetical protein	20S-pre-rRNA D-site endonuclease NOB1; ribosomal assembly state RIBOSOME; 2.7A {Saccharomyces cerevisiae}	Ribosome	63.14	9.8
HGKSFLJN_CDS_0004	not found		3285844	3285707	MAVSHVGRQLGRDSGGLCDLAICTYSGCTGVQGFTYGGQHGNTCRR	hypothetical protein	RocR; TIM barrel phosphodiesterase-A TRANSCRIPTION REGULATOR; HET: EPE; 2.5A {Pseudomonas aeruginosa}	Transcriptional regulator	22.19	72
HGKSFLJN_CDS_0005	not found		3285883	3286227	MSVNPMPSIGDRLKSERQRLGLSQEKLANIGGIRTNAQRNYELGVRSPRAHYLARIDAVGIDTLYVLTCRRSEAVEASEKSVDHLSPSLPKRVAGRQSAVNEPGHFATISAPQEE	hypothetical protein	ComR; Streptococcus Competence Quorum sensing ComR TRANSCRIPTION REGULATOR; 2.9A {Streptococcus suis (strain 05ZYH33	Transcriptional regulator	98.69	3.9e-07
HGKSFLJN_CDS_0079	not found		3328810	3328685	MLALRSSVSAHRGDMLQSKQKSRANNSESKNNIHVTLVECRC	hypothetical protein	30S ribosomal protein S11; Ribosome antibiotics resistance Staphylococcus aureus exit tunnel RNA rProteins erythromycin; HET: ERY; 2.425A {Staphylococcus aureus}	Translation	22.03	120
HGKSFLJN_CDS_0030	not found		3302538	3302702	MFREPRSDRYFSQDLNSIRLRFSLASAIVRPPMPARTSSCQNSSSSERASSFPGC	hypothetical protein	CORE NFATC1; NFATC1/DNA REL NFAT/DNA ARRE2 NFAT NFATC1 NFATC NFAT2 BINARY COMPLEX TRANSCRIPTION FACTOR ENHANCEOSOME IL-2 COMPLEX BINARY; NMR {Homo sapiens}	Unknown	33.52	47
HGKSFLJN_CDS_0031	not found		3302714	3302848	MAFISAMVRLPSSAPRSGSASPVMSSTVKTDLPSSLQMLAAIRPA	hypothetical protein	Nuclear factor NF-kappa-B p100 subunit; NF-kB transcription factor TRANSCRIPTION; HET: SO4; 3.35A {Homo sapiens}	Unknown	14.71	260
HGKSFLJN_CDS_0050	not found		3313633	3313821	MIAPCQSGLDRAIQTCAHKSGFFSGMVRVRVPPFRGFKIKTAQWRVLGLPNGQVSGGKGFRRA	hypothetical protein	Uncharacterized protein MSMEG_5817; unknown function monomer psi-loop mycobacterium smegmatis; HET: EDO PEG; 1.7A {Mycobacterium smegmatis (strain ATCC 700084 / mc(2)155)}	unknown	40.91	25
HGKSFLJN_CDS_0069	not found		3323295	3323624	MQRIAERAEKVNPSQIEVYFMKKRKIICTSALTLKLHWCIFDPSQRSAAATRSLTSPKTTPDARWPLSSGNSTKHSLLPRTITRRERFAGNTETKTESITEAPGLPGALG	hypothetical protein	Thioredoxin-like protein CITRX1 chloroplastic; TRANSCRIPTION PEP PAP;{Nicotiana tabacum}	Unknown	22.45	280
HGKSFLJN_CDS_0075	not found		3326660	3326538	MYWFMAFLQACAALRVRWWQIGLGWGIKGCRHGAGSNGATM	hypothetical protein	Adenylyl cyclase-associated protein 1; Actin binding protein CONTRACTILE PROTEIN; HET: HIC EPE ADP; 1.95A {Oryctolagus cuniculus}	Unknown	21.59	150	contractile protein but no bacterial hits
FIIFID_12345	not found		3329609	3329316	MHQRQAGFFQFVERYPTAELREHKHLNGKFSTVGIGLSKGYLDCAFLGVYHEDGSLKSEENLPWDFIEDHFGQNIGTTKLLENLAILSVAKVGAPIQV	hypothetical protein	Uncharacterized protein; uncharacterized protein Structural Genomics PSI-2 Protein Structure Initiative Northeast Structural Genomics Consortium NESG UNKNOWN FUNCTION; NMR {Chromobacterium violaceum}	Unknown	92.93	1.5
HGKSFLJN_CDS_0092	not found		3333360	3333449	MIATAAAATAIKKIKAPSHITGSYKICSQR	hypothetical protein	Transmembrane emp24 domain-containing protein 10; Protein transport GPI-anchored protein p24 complex; HET: SO4; 1.58A {Rattus norvegicus}	unknown	30.43	34	no bacterial hits
HGKSFLJN_CDS_0088	not found		3332435	3332310	MRMRRPEFLVMRIAGQNACAIPKNIDSNVTNFCSKSMQRLQR	hypothetical protein	DNA polymerase iota; translesion DNA synthesis DNA polymerase iota ubiquitin-binding motif	unknown	38.55	52
