## Supplementary material for "It takes two: A Widespread Temperate Bacteriophage Contributes to Regulation of the Type III Secretion System in *Pseudomonas syringae*": Table S5

### Sheet: Sheet1
Sample	sequencing	mean length	duplication rate	total reads	total bases	Q20 bases	Q30 bases	Q40 bases	GC content	mapped reads %
DP_25h_R1	paired end (150 cycles + 150 cycles)	150bp, 150bp	0.422036	17.392566 M	2.608885 G	2.577762 G (98.807058%)	2.495526 G (95.654893%)	2.495526 G (95.654893%)	0.539067	0.730074
DP_25h_R2	paired end (150 cycles + 150 cycles)	150bp, 150bp	0.454767	16.265356 M	2.439803 G	2.409641 G (98.763738%)	2.331820 G (95.574112%)	2.331820 G (95.574112%)	0.535392	0.748149
DP_25h_R3	paired end (150 cycles + 150 cycles)	150bp, 150bp	0.423927	14.775582 M	2.216337 G	2.191910 G (98.897860%)	2.125514 G (95.902092%)	2.125514 G (95.902092%)	0.538666	0.72902
DP_0h_R1	paired end (150 cycles + 150 cycles)	150bp, 150bp	0.471456	18.702786 M	2.805418 G	2.770133 G (98.742246%)	2.679101 G (95.497406%)	2.679101 G (95.497406%)	0.535659	0.782342
DP_0h_R2	paired end (150 cycles + 150 cycles)	149bp, 149bp	0.480189	18.193224 M	2.717153 G	2.690243 G (99.009636%)	2.608043 G (95.984387%)	2.608043 G (95.984387%)	0.535076	0.793217
DP_0h_R3	paired end (150 cycles + 150 cycles)	150bp, 150bp	0.503371	15.793300 M	2.368995 G	2.349518 G (99.177835%)	2.297287 G (96.973053%)	2.297287 G (96.973053%)	0.536936	0.78355
DP_5h_R1	paired end (150 cycles + 150 cycles)	150bp, 150bp	0.489496	15.323870 M	2.298580 G	2.272150 G (98.850143%)	2.199357 G (95.683254%)	2.199357 G (95.683254%)	0.532881	0.725389
DP_5h_R2	paired end (150 cycles + 150 cycles)	150bp, 150bp	0.496386	15.050674 M	2.257601 G	2.231118 G (98.826938%)	2.158965 G (95.630948%)	2.158965 G (95.630948%)	0.532677	0.732177
DP_5h_R3	paired end (150 cycles + 150 cycles)	150bp, 150bp	0.505572	16.467348 M	2.470102 G	2.440052 G (98.783449%)	2.359872 G (95.537444%)	2.359872 G (95.537444%)	0.531825	0.734132
DP_KB_R1	paired end (150 cycles + 150 cycles)	150bp, 150bp	0.41289	15.023578 M	2.253537 G	2.234329 G (99.147645%)	2.176103 G (96.563908%)	2.176103 G (96.563908%)	0.546004	0.737287
DP_KB_R2	paired end (150 cycles + 150 cycles)	150bp, 150bp	0.413416	15.529520 M	2.329428 G	2.309635 G (99.150292%)	2.248796 G (96.538551%)	2.248796 G (96.538551%)	0.545905	0.753095
DP_KB_R3	paired end (150 cycles + 150 cycles)	150bp, 150bp	0.395758	19.450926 M	2.917639 G	2.892400 G (99.134960%)	2.816426 G (96.531004%)	2.816426 G (96.531004%)	0.548509	0.740382
WT_0h_R1	paired end (150 cycles + 150 cycles)	150bp, 150bp	0.528355	21.362660 M	3.204399 G	3.174010 G (99.051653%)	3.085673 G (96.294921%)	3.085673 G (96.294921%)	0.535734	0.781282
WT_0h_R2	paired end (150 cycles + 150 cycles)	150bp, 150bp	0.768027	23.578622 M	3.536793 G	3.501741 G (99.008911%)	3.395455 G (96.003774%)	3.395455 G (96.003774%)	0.549142	0.749311
WT_0h_R3	paired end (150 cycles + 150 cycles)	150bp, 150bp	0.483352	26.185426 M	3.927814 G	3.884840 G (98.905920%)	3.772445 G (96.044393%)	3.772445 G (96.044393%)	0.535359	0.779058
WT_25h_R1	paired end (150 cycles + 150 cycles)	150bp, 150bp	0.548374	16.279482 M	2.441922 G	2.414240 G (98.866367%)	2.337720 G (95.732794%)	2.337720 G (95.732794%)	0.529317	0.761973
WT_25h_R2	paired end (150 cycles + 150 cycles)	150bp, 150bp	0.566549	14.372334 M	2.155850 G	2.130708 G (98.833761%)	2.061827 G (95.638683%)	2.061827 G (95.638683%)	0.527735	0.774633
WT_25h_R3	paired end (150 cycles + 150 cycles)	150bp, 150bp	0.469484	17.095292 M	2.564294 G	2.533011 G (98.780054%)	2.450976 G (95.580934%)	2.450976 G (95.580934%)	0.532967	0.74844
WT_5h_R1	paired end (150 cycles + 150 cycles)	150bp, 150bp	0.481358	20.936214 M	3.140432 G	3.101348 G (98.755443%)	3.000182 G (95.534052%)	3.000182 G (95.534052%)	0.532925	0.748297
WT_5h_R2	paired end (150 cycles + 150 cycles)	150bp, 150bp	0.509354	16.946102 M	2.541915 G	2.521275 G (99.187985%)	2.466429 G (97.030329%)	2.466429 G (97.030329%)	0.532601	0.745832
WT_5h_R3	paired end (150 cycles + 150 cycles)	150bp, 150bp	0.524815	22.028714 M	3.304307 G	3.263293 G (98.758755%)	3.155098 G (95.484416%)	3.155098 G (95.484416%)	0.531669	0.739157
WT_KB_R1	paired end (150 cycles + 150 cycles)	150bp, 150bp	0.410253	16.834674 M	2.525201 G	2.502946 G (99.118700%)	2.437172 G (96.513975%)	2.437172 G (96.513975%)	0.547122	0.737252
WT_KB_R2	paired end (150 cycles + 150 cycles)	150bp, 150bp	0.417109	16.921706 M	2.538256 G	2.515076 G (99.086775%)	2.447527 G (96.425544%)	2.447527 G (96.425544%)	0.546192	0.740976
WT_KB_R3	paired end (150 cycles + 150 cycles)	150bp, 150bp	0.417236	21.743070 M	3.261461 G	3.233865 G (99.153881%)	3.150014 G (96.582913%)	3.150014 G (96.582913%)	0.547281	0.734939
