## Supplementary material for "It takes two: A Widespread Temperate Bacteriophage Contributes to Regulation of the Type III Secretion System in *Pseudomonas syringae*": Table S8

### Sheet: Sheet1
query_id	locus_ID	best_hit_id	evalue	bit_score
lcl|CM138785.1_cds_MHB9370985.1_105	ACYHMY_00530	HopX	3.9e-241	791.6
lcl|CM138785.1_cds_123	ACYHMY_00620	HopD	3.8e-18	57.1
lcl|CM138785.1_cds_MHB9371018.1_147	ACYHMY_00740	HopAR	1.1e-19	63
lcl|CM138785.1_cds_MHB9371070.1_212	ACYHMY_01065	HopBL	0	1269.6
lcl|CM138785.1_cds_MHB9371072.1_214	ACYHMY_01075	HopF	1.2e-43	141.6
lcl|CM138785.1_cds_MHB9371159.1_307	ACYHMY_01540	HopR	0	4327.6
lcl|CM138785.1_cds_MHB9371160.1_311	ACYHMY_01560	HopD	0	1154.9
lcl|CM138785.1_cds_MHB9371161.1_312	ACYHMY_01565	HopQ	5.5e-293	963.2
lcl|CM138785.1_cds_MHB9371374.1_533	ACYHMY_02675	HopB2	2.3e-16	50
lcl|CM138785.1_cds_MHB9371466.1_625	ACYHMY_03135	HopB2	7.1e-19	58.3
lcl|CM138785.1_cds_648	ACYHMY_03250	HopB2	0	3726.2
lcl|CM138785.1_cds_1423	ACYHMY_07220	HopAA	1.8e-207	681.8
lcl|CM138785.1_cds_1424	ACYHMY_07225	HopM-ShcM	3.9e-19	60.1
lcl|CM138785.1_cds_1428	ACYHMY_07245	HopM-ShcM	0	1018.2
lcl|CM138785.1_cds_MHB9372238.1_1430	ACYHMY_07255	AvrE	0	3421.5
lcl|CM138785.1_cds_MHB9372268.1_1460	ACYHMY_07405	HopA1	2.6e-80	262.5
lcl|CM138785.1_cds_MHB9372269.1_1461	ACYHMY_07410	HopA1	2.6e-99	325
lcl|CM138785.1_cds_MHB9372313.1_1507	ACYHMY_07645	HopBH	2e-20	65.4
lcl|CM138785.1_cds_MHB9372699.1_1906	ACYHMY_09705	HopAZ	8.4e-138	449
lcl|CM138785.1_cds_MHB9373333.1_2575	ACYHMY_13080	HopBH	4e-50	163.2
lcl|CM138785.1_cds_MHB9373732.1_2999	ACYHMY_15215	HopAR	4.4e-146	477.4
lcl|CM138785.1_cds_MHB9373793.1_3063	ACYHMY_15540	HopV-ShcV	4e-209	686.7
lcl|CM138785.1_cds_MHB9374006.1_3288	ACYHMY_16675	HopAH	3.5e-238	782.8
lcl|CM138785.1_cds_MHB9374465.1_3770	ACYHMY_19115	HopAU	0	1661.5
lcl|CM138785.1_cds_3771	ACYHMY_19120	HopD	1.4e-31	101.4
lcl|CM138785.1_cds_3773	ACYHMY_19130	HopAR	1.9e-07	22.9
lcl|CM138785.1_cds_MHB9374476.1_3784	ACYHMY_19185	HopF	4.5e-71	231.5
lcl|CM138785.1_cds_MHB9374772.1_4091	ACYHMY_20760	HopAF	1.7e-146	478.9
lcl|CM138785.1_cds_MHB9374778.1_4098	ACYHMY_20795	HopBM	6.4e-09	27.9
lcl|CM138785.1_cds_MHB9375149.1_4480	ACYHMY_22725	HopI	2.2e-09	29.4
lcl|CM138785.1_cds_MHB9375234.1_4573	ACYHMY_23195	HopW	0	1895.6
lcl|CM138785.1_cds_MHB9375272.1_4611	ACYHMY_23385	HopI	1.3e-213	700.8
lcl|CM138785.1_cds_MHB9375389.1_4730	ACYHMY_23980	HopI	3.7e-10	31.9
lcl|CM138785.1_cds_MHB9375445.1_4788	ACYHMY_24270	HopBL	0	1267.9
lcl|CM138785.1_cds_MHB9375617.1_4967	ACYHMY_25215	HopAS	0	2870.1
lcl|CM138785.1_cds_MHB9375835.1_5195	ACYHMY_26360	HopI	7e-06	17.8
lcl|JBTVRL010000002.1_cds_MHB9376065.1_5438	ACYHMY_27610	HopF	4e-155	507.1
lcl|JBTVRL010000002.1_cds_ACYHMY_27830_5482	ACYHMY_27830	HopD	8.4e-17	52.7
lcl|JBTVRL010000002.1_cds_MHB9376114.1_5493	ACYHMY_27885	HopAT	2.7e-228	752.6
lcl|JBTVRL010000002.1_cds_MHB9376162.1_5541	ACYHMY_28125	HopAT	5.3e-16	49.6
lcl|JBTVRL010000002.1_cds_MHB9376163.1_5542	ACYHMY_28130	HopAT	0	1555.8
lcl|JBTVRL010000003.1_cds_MHB9376165.1_5545	ACYHMY_28145	HopF	1e-71	233.6
lcl|JBTVRL010000004.1_cds_MHB9376268.1_5651	ACYHMY_28675	HopA1	1.3e-154	507
lcl|JBTVRL010000004.1_cds_ACYHMY_28785_5673	ACYHMY_28785	HopX	1.1e-157	517
lcl|JBTVRL010000004.1_cds_MHB9376285.1_5679	ACYHMY_28815	HopBD	8.3e-158	516.5
